# DirectMS1Quant: ultrafast quantitative proteomics with MS/MS-free mass spectrometry

**DOI:** 10.1101/2022.05.13.489895

**Authors:** Mark V. Ivanov, Julia A. Bubis, Vladimir Gorshkov, Irina A. Tarasova, Lev I. Levitsky, Elizaveta M. Solovyeva, Anastasiya V. Lipatova, Frank Kjeldsen, Mikhail V. Gorshkov

**Affiliations:** V. L. Talrose Institute for Energy Problems of Chemical Physics, N. N. Semenov Federal Research Center of Chemical Physics, Russian Academy of Sciences, 119334 Moscow, Russia; Department of Biochemistry and Molecular Biology, University of Southern Denmark, DK-5230, Odense M, Denmark; Engelhardt Institute of Molecular Biology, Russian Academy of Sciences, 119991 Moscow, Russia

## Abstract

Recently, we presented the DirectMS1 method of ultrafast proteome-wide analysis based on minute-long LC gradients and MS1-only mass spectra acquisition. Currently, the method provides the depth of human cell proteome coverage of 2500 proteins at 1% false discovery rate (FDR) when using 5-min LC gradients and 7.3 min runtime in total. While the standard MS/MS approaches provide 4000 to 5000 protein identifications within a couple of hours of instrumentation time, we advocate here that the higher number of identified proteins does not always translate into better quantitation quality of the proteome analysis. To further elaborate on this issue we performed one-by-one comparison of quantitation results obtained using DirectMS1 with three popular MS/MS-based quantitation methods: label-free quantification (LFQ), tandem mass tag (TMT), both based on data dependent acquisition (DDA), and data independent acquisition (DIA). For the comparison we performed a series of proteome-wide analysis of well-characterized (ground truth) and biological relevant samples, including a mix of UPS1 proteins spiked at different concentrations into *E. coli* digest used as a background and a set of glioblastoma cell lines. MS1-only data was analyzed using a novel quantitation workflow called DirectMS1Quant developed in this work. The results obtained in this study demonstrated comparable quantitation efficiency of 5 min DirectMS1 with both TMT and DIA methods utilizing 10 to 20-fold longer instrumentation time.
