## Supplementary Table S1 for "DirectMS1Quant: ultrafast quantitative proteomics with MS/MS-free mass spectrometry"

### Sheet: Лист1
Supplementary Table S1. Raw files description with experimental parameters.
Dataset	File Name	Sample	Instrument	Method	PRIDE repository
E.coli + UPS	20211102-1627_LUM2_1000455_FKJ_JB_Ecoli_UPS_1_01.raw	E.coli 1ug + 50 fmol UPS1, replicate 1	Lumos + FAIMS	5 min MS1-only 120K FAIMS CV -50 -65 -80	PXD033350
	20211102-1636_LUM2_1000456_FKJ_JB_Ecoli_UPS_1_02.raw	E.coli 1ug + 50 fmol UPS1, replicate 2	Lumos + FAIMS	5 min MS1-only 120K FAIMS CV -50 -65 -80	PXD033350
	20211102-1645_LUM2_1000457_FKJ_JB_Ecoli_UPS_1_03.raw	E.coli 1ug + 50 fmol UPS1, replicate 3	Lumos + FAIMS	5 min MS1-only 120K FAIMS CV -50 -65 -80	PXD033350
	20211102-1704_LUM2_1000459_FKJ_JB_Ecoli_UPS_8_01.raw	E.coli 1ug + 0.1 fmol UPS1, replicate 1	Lumos + FAIMS	5 min MS1-only 120K FAIMS CV -50 -65 -80	PXD033350
	20211102-1713_LUM2_1000460_FKJ_JB_Ecoli_UPS_8_02.raw	E.coli 1ug + 0.1 fmol UPS1, replicate 2	Lumos + FAIMS	5 min MS1-only 120K FAIMS CV -50 -65 -80	PXD033350
	20211102-1722_LUM2_1000461_FKJ_JB_Ecoli_UPS_8_03.raw	E.coli 1ug + 0.1 fmol UPS1, replicate 3	Lumos + FAIMS	5 min MS1-only 120K FAIMS CV -50 -65 -80	PXD033350
	20211102-1740_LUM2_1000463_FKJ_JB_Ecoli_UPS_7_01.raw	E.coli 1ug + 0.25 fmol UPS1, replicate 1	Lumos + FAIMS	5 min MS1-only 120K FAIMS CV -50 -65 -80	PXD033350
	20211102-1750_LUM2_1000464_FKJ_JB_Ecoli_UPS_7_02.raw	E.coli 1ug + 0.25 fmol UPS1, replicate 2	Lumos + FAIMS	5 min MS1-only 120K FAIMS CV -50 -65 -80	PXD033350
	20211102-1759_LUM2_1000465_FKJ_JB_Ecoli_UPS_7_03.raw	E.coli 1ug + 0.25 fmol UPS1, replicate 3	Lumos + FAIMS	5 min MS1-only 120K FAIMS CV -50 -65 -80	PXD033350
	20211102-1817_LUM2_1000467_FKJ_JB_Ecoli_UPS_6_01.raw	E.coli 1ug + 1 fmol UPS1, replicate 1	Lumos + FAIMS	5 min MS1-only 120K FAIMS CV -50 -65 -80	PXD033350
	20211102-1827_LUM2_1000468_FKJ_JB_Ecoli_UPS_6_02.raw	E.coli 1ug + 1 fmol UPS1, replicate 2	Lumos + FAIMS	5 min MS1-only 120K FAIMS CV -50 -65 -80	PXD033350
	20211102-1836_LUM2_1000469_FKJ_JB_Ecoli_UPS_6_03.raw	E.coli 1ug + 1 fmol UPS1, replicate 3	Lumos + FAIMS	5 min MS1-only 120K FAIMS CV -50 -65 -80	PXD033350
	20211102-1854_LUM2_1000471_FKJ_JB_Ecoli_UPS_5_01.raw	E.coli 1ug + 2.5 fmol UPS1, replicate 1	Lumos + FAIMS	5 min MS1-only 120K FAIMS CV -50 -65 -80	PXD033350
	20211102-1903_LUM2_1000472_FKJ_JB_Ecoli_UPS_5_02.raw	E.coli 1ug + 2.5 fmol UPS1, replicate 2	Lumos + FAIMS	5 min MS1-only 120K FAIMS CV -50 -65 -80	PXD033350
	20211102-1912_LUM2_1000473_FKJ_JB_Ecoli_UPS_5_03.raw	E.coli 1ug + 2.5 fmol UPS1, replicate 3	Lumos + FAIMS	5 min MS1-only 120K FAIMS CV -50 -65 -80	PXD033350
	20211102-1931_LUM2_1000475_FKJ_JB_Ecoli_UPS_4_01.raw	E.coli 1ug + 5 fmol UPS1, replicate 1	Lumos + FAIMS	5 min MS1-only 120K FAIMS CV -50 -65 -80	PXD033350
	20211102-1940_LUM2_1000476_FKJ_JB_Ecoli_UPS_4_02.raw	E.coli 1ug + 5 fmol UPS1, replicate 2	Lumos + FAIMS	5 min MS1-only 120K FAIMS CV -50 -65 -80	PXD033350
	20211102-1949_LUM2_1000477_FKJ_JB_Ecoli_UPS_4_03.raw	E.coli 1ug + 5 fmol UPS1, replicate 3	Lumos + FAIMS	5 min MS1-only 120K FAIMS CV -50 -65 -80	PXD033350
	20211102-2008_LUM2_1000479_FKJ_JB_Ecoli_UPS_3_01.raw	E.coli 1ug + 10 fmol UPS1, replicate 1	Lumos + FAIMS	5 min MS1-only 120K FAIMS CV -50 -65 -80	PXD033350
	20211102-2017_LUM2_1000480_FKJ_JB_Ecoli_UPS_3_02.raw	E.coli 1ug + 10 fmol UPS1, replicate 2	Lumos + FAIMS	5 min MS1-only 120K FAIMS CV -50 -65 -80	PXD033350
	20211102-2026_LUM2_1000481_FKJ_JB_Ecoli_UPS_3_03.raw	E.coli 1ug + 10 fmol UPS1, replicate 3	Lumos + FAIMS	5 min MS1-only 120K FAIMS CV -50 -65 -80	PXD033350
	20211102-2044_LUM2_1000483_FKJ_JB_Ecoli_UPS_2_01.raw	E.coli 1ug + 25 fmol UPS1, replicate 1	Lumos + FAIMS	5 min MS1-only 120K FAIMS CV -50 -65 -80	PXD033350
	20211102-2053_LUM2_1000484_FKJ_JB_Ecoli_UPS_2_02.raw	E.coli 1ug + 25 fmol UPS1, replicate 2	Lumos + FAIMS	5 min MS1-only 120K FAIMS CV -50 -65 -80	PXD033350
	20211102-2103_LUM2_1000485_FKJ_JB_Ecoli_UPS_2_03.raw	E.coli 1ug + 25 fmol UPS1, replicate 3	Lumos + FAIMS	5 min MS1-only 120K FAIMS CV -50 -65 -80	PXD033350
	RD139_Wide_UPS1_0_1fmol_inj1.raw	E.coli 1ug + 0.1 fmol UPS1, replicate 1	Orbitrap Fusion	DIA UPS, 90 min, 60K	PXD026600
	RD139_Wide_UPS1_0_1fmol_inj2.raw	E.coli 1ug + 0.1 fmol UPS1, replicate 2	Orbitrap Fusion	DIA UPS, 90 min, 60K	PXD026600
	RD139_Wide_UPS1_0_1fmol_inj3.raw	E.coli 1ug + 0.1 fmol UPS1, replicate 3	Orbitrap Fusion	DIA UPS, 90 min, 60K	PXD026600
	RD139_Wide_UPS1_0_25fmol_inj1.raw	E.coli 1ug + 0.25 fmol UPS1, replicate 1	Orbitrap Fusion	DIA UPS, 90 min, 60K	PXD026600
	RD139_Wide_UPS1_0_25fmol_inj2.raw	E.coli 1ug + 0.25 fmol UPS1, replicate 2	Orbitrap Fusion	DIA UPS, 90 min, 60K	PXD026600
	RD139_Wide_UPS1_0_25fmol_inj3.raw	E.coli 1ug + 0.25 fmol UPS1, replicate 3	Orbitrap Fusion	DIA UPS, 90 min, 60K	PXD026600
	RD139_Wide_UPS1_1fmol_inj1.raw	E.coli 1ug + 1 fmol UPS1, replicate 1	Orbitrap Fusion	DIA UPS, 90 min, 60K	PXD026600
	RD139_Wide_UPS1_1fmol_inj2.raw	E.coli 1ug + 1 fmol UPS1, replicate 2	Orbitrap Fusion	DIA UPS, 90 min, 60K	PXD026600
	RD139_Wide_UPS1_1fmol_inj3.raw	E.coli 1ug + 1 fmol UPS1, replicate 3	Orbitrap Fusion	DIA UPS, 90 min, 60K	PXD026600
	RD139_Wide_UPS1_2_5fmol_inj1.raw	E.coli 1ug + 2.5 fmol UPS1, replicate 1	Orbitrap Fusion	DIA UPS, 90 min, 60K	PXD026600
	RD139_Wide_UPS1_2_5fmol_inj2.raw	E.coli 1ug + 2.5 fmol UPS1, replicate 2	Orbitrap Fusion	DIA UPS, 90 min, 60K	PXD026600
	RD139_Wide_UPS1_2_5fmol_inj3.raw	E.coli 1ug + 2.5 fmol UPS1, replicate 3	Orbitrap Fusion	DIA UPS, 90 min, 60K	PXD026600
	RD139_Wide_UPS1_5fmol_inj1.raw	E.coli 1ug + 5 fmol UPS1, replicate 1	Orbitrap Fusion	DIA UPS, 90 min, 60K	PXD026600
	RD139_Wide_UPS1_5fmol_inj2.raw	E.coli 1ug + 5 fmol UPS1, replicate 2	Orbitrap Fusion	DIA UPS, 90 min, 60K	PXD026600
	RD139_Wide_UPS1_5fmol_inj3.raw	E.coli 1ug + 5 fmol UPS1, replicate 3	Orbitrap Fusion	DIA UPS, 90 min, 60K	PXD026600
	RD139_Wide_UPS1_10fmol_inj1r.raw	E.coli 1ug + 10 fmol UPS1, replicate 1	Orbitrap Fusion	DIA UPS, 90 min, 60K	PXD026600
	RD139_Wide_UPS1_10fmol_inj2.raw	E.coli 1ug + 10 fmol UPS1, replicate 2	Orbitrap Fusion	DIA UPS, 90 min, 60K	PXD026600
	RD139_Wide_UPS1_10fmol_inj3.raw	E.coli 1ug + 10 fmol UPS1, replicate 3	Orbitrap Fusion	DIA UPS, 90 min, 60K	PXD026600
	RD139_Wide_UPS1_25fmol_inj1.raw	E.coli 1ug + 25 fmol UPS1, replicate 1	Orbitrap Fusion	DIA UPS, 90 min, 60K	PXD026600
	RD139_Wide_UPS1_25fmol_inj2.raw	E.coli 1ug + 25 fmol UPS1, replicate 2	Orbitrap Fusion	DIA UPS, 90 min, 60K	PXD026600
	RD139_Wide_UPS1_25fmol_inj3.raw	E.coli 1ug + 25 fmol UPS1, replicate 3	Orbitrap Fusion	DIA UPS, 90 min, 60K	PXD026600
	RD139_Wide_UPS1_50fmol_inj1.raw	E.coli 1ug + 50 fmol UPS1, replicate 1	Orbitrap Fusion	DIA UPS, 90 min, 60K	PXD026600
	RD139_Wide_UPS1_50fmol_inj2.raw	E.coli 1ug + 50 fmol UPS1, replicate 2	Orbitrap Fusion	DIA UPS, 90 min, 60K	PXD026600
	RD139_Wide_UPS1_50fmol_inj3.raw	E.coli 1ug + 50 fmol UPS1, replicate 3	Orbitrap Fusion	DIA UPS, 90 min, 60K	PXD026600
Glioblastoma cell lines	LUM2_06778_VG.raw	3821 cell line, control, biol. replicate 1	Lumos + FAIMS	5 min MS1-only 120K FAIMS CV -50 -65 -80	PXD033355
	LUM2_06779_VG.raw	3821 cell line, control, biol. replicate 2	Lumos + FAIMS	5 min MS1-only 120K FAIMS CV -50 -65 -80	PXD033355
	LUM2_06780_VG.raw	3821 cell line, control, biol. replicate 3	Lumos + FAIMS	5 min MS1-only 120K FAIMS CV -50 -65 -80	PXD033355
	LUM2_06781_VG.raw	3821 cell line, control, biol. replicate 4	Lumos + FAIMS	5 min MS1-only 120K FAIMS CV -50 -65 -80	PXD033355
	LUM2_06782_VG.raw	3821 cell line + interferon, biol. replicate 1	Lumos + FAIMS	5 min MS1-only 120K FAIMS CV -50 -65 -80	PXD033355
	LUM2_06783_VG.raw	3821 cell line + interferon, biol. replicate 2	Lumos + FAIMS	5 min MS1-only 120K FAIMS CV -50 -65 -80	PXD033355
	LUM2_06784_VG.raw	3821 cell line + interferon, biol. replicate 3	Lumos + FAIMS	5 min MS1-only 120K FAIMS CV -50 -65 -80	PXD033355
	LUM2_06785_VG.raw	3821 cell line + interferon, biol. replicate 4	Lumos + FAIMS	5 min MS1-only 120K FAIMS CV -50 -65 -80	PXD033355
	LUM2_06786_VG.raw	4114 cell line, control, biol. replicate 1	Lumos + FAIMS	5 min MS1-only 120K FAIMS CV -50 -65 -80	PXD033355
	LUM2_06787_VG.raw	4114 cell line, control, biol. replicate 2	Lumos + FAIMS	5 min MS1-only 120K FAIMS CV -50 -65 -80	PXD033355
	LUM2_06788_VG.raw	4114 cell line, control, biol. replicate 3	Lumos + FAIMS	5 min MS1-only 120K FAIMS CV -50 -65 -80	PXD033355
	LUM2_06789_VG.raw	4114 cell line, control, biol. replicate 4	Lumos + FAIMS	5 min MS1-only 120K FAIMS CV -50 -65 -80	PXD033355
	LUM2_06790_VG.raw	4114 cell line + interferon, biol. replicate 1	Lumos + FAIMS	5 min MS1-only 120K FAIMS CV -50 -65 -80	PXD033355
	LUM2_06791_VG.raw	4114 cell line + interferon, biol. replicate 2	Lumos + FAIMS	5 min MS1-only 120K FAIMS CV -50 -65 -80	PXD033355
	LUM2_06792_VG.raw	4114 cell line + interferon, biol. replicate 3	Lumos + FAIMS	5 min MS1-only 120K FAIMS CV -50 -65 -80	PXD033355
	LUM2_06793_VG.raw	4114 cell line + interferon, biol. replicate 4	Lumos + FAIMS	5 min MS1-only 120K FAIMS CV -50 -65 -80	PXD033355
	LUM2_06794_VG.raw	AN, control, biol. replicate 1	Lumos + FAIMS	5 min MS1-only 120K FAIMS CV -50 -65 -80	PXD033355
	LUM2_06795_VG.raw	AN, control, biol. replicate 2	Lumos + FAIMS	5 min MS1-only 120K FAIMS CV -50 -65 -80	PXD033355
	LUM2_06796_VG.raw	AN, control, biol. replicate 3	Lumos + FAIMS	5 min MS1-only 120K FAIMS CV -50 -65 -80	PXD033355
	LUM2_06797_VG.raw	AN, control, biol. replicate 4	Lumos + FAIMS	5 min MS1-only 120K FAIMS CV -50 -65 -80	PXD033355
	LUM2_06798_VG.raw	AN + interferon, biol. replicate 1	Lumos + FAIMS	5 min MS1-only 120K FAIMS CV -50 -65 -80	PXD033355
	LUM2_06799_VG.raw	AN + interferon, biol. replicate 2	Lumos + FAIMS	5 min MS1-only 120K FAIMS CV -50 -65 -80	PXD033355
	LUM2_06800_VG.raw	AN + interferon, biol. replicate 3	Lumos + FAIMS	5 min MS1-only 120K FAIMS CV -50 -65 -80	PXD033355
	LUM2_06801_VG.raw	AN + interferon, biol. replicate 4	Lumos + FAIMS	5 min MS1-only 120K FAIMS CV -50 -65 -80	PXD033355
	QEHF2_09906_VG.raw	3821 cell line + TMT, FRAC 1	Q Exactive HF	40 min, DDA, 60к	PXD033355
	QEHF2_09907_VG.raw	3821 cell line + TMT, FRAC 2	Q Exactive HF	40 min, DDA, 60к	PXD033355
	QEHF2_09908_VG.raw	3821 cell line + TMT, FRAC 3	Q Exactive HF	40 min, DDA, 60к	PXD033355
	QEHF2_09909_VG.raw	3821 cell line + TMT, FRAC 4	Q Exactive HF	40 min, DDA, 60к	PXD033355
	QEHF2_09910_VG.raw	3821 cell line + TMT, FRAC 5	Q Exactive HF	40 min, DDA, 60к	PXD033355
	QEHF2_09911_VG.raw	3821 cell line + TMT, FRAC 6	Q Exactive HF	40 min, DDA, 60к	PXD033355
	QEHF2_09912_VG.raw	3821 cell line + TMT, FRAC 7	Q Exactive HF	40 min, DDA, 60к	PXD033355
	QEHF2_09913_VG.raw	3821 cell line + TMT, FRAC 8	Q Exactive HF	40 min, DDA, 60к	PXD033355
	QEHF2_09914_VG.raw	3821 cell line + TMT, FRAC 9	Q Exactive HF	40 min, DDA, 60к	PXD033355
	QEHF2_09915_VG.raw	3821 cell line + TMT, FRAC 10	Q Exactive HF	40 min, DDA, 60к	PXD033355
	QEHF2_09916_VG.raw	AN + TMT, FRAC 1	Q Exactive HF	40 min, DDA, 60к	PXD033355
	QEHF2_09917_VG.raw	AN + TMT, FRAC 2	Q Exactive HF	40 min, DDA, 60к	PXD033355
	QEHF2_09918_VG.raw	AN + TMT, FRAC 3	Q Exactive HF	40 min, DDA, 60к	PXD033355
	QEHF2_09919_VG.raw	AN + TMT, FRAC 4	Q Exactive HF	40 min, DDA, 60к	PXD033355
	QEHF2_09920_VG.raw	AN + TMT, FRAC 5	Q Exactive HF	40 min, DDA, 60к	PXD033355
	QEHF2_09921_VG.raw	AN + TMT, FRAC 6	Q Exactive HF	40 min, DDA, 60к	PXD033355
	QEHF2_09922_VG.raw	AN + TMT, FRAC 7	Q Exactive HF	40 min, DDA, 60к	PXD033355
	QEHF2_09923_VG.raw	AN + TMT, FRAC 8	Q Exactive HF	40 min, DDA, 60к	PXD033355
	QEHF2_09924_VG.raw	AN + TMT, FRAC 9	Q Exactive HF	40 min, DDA, 60к	PXD033355
	QEHF2_09925_VG.raw	AN + TMT, FRAC 10	Q Exactive HF	40 min, DDA, 60к	PXD033355
	QEHF2_09926_VG.raw	4114 cell line + TMT, FRAC 1	Q Exactive HF	40 min, DDA, 60к	PXD033355
	QEHF2_09927_VG.raw	4114 cell line + TMT, FRAC 2	Q Exactive HF	40 min, DDA, 60к	PXD033355
	QEHF2_09928_VG.raw	4114 cell line + TMT, FRAC 3	Q Exactive HF	40 min, DDA, 60к	PXD033355
	QEHF2_09929_VG.raw	4114 cell line + TMT, FRAC 4	Q Exactive HF	40 min, DDA, 60к	PXD033355
	QEHF2_09930_VG.raw	4114 cell line + TMT, FRAC 5	Q Exactive HF	40 min, DDA, 60к	PXD033355
	QEHF2_09931_VG.raw	4114 cell line + TMT, FRAC 6	Q Exactive HF	40 min, DDA, 60к	PXD033355
	QEHF2_09932_VG.raw	4114 cell line + TMT, FRAC 7	Q Exactive HF	40 min, DDA, 60к	PXD033355
	QEHF2_09933_VG.raw	4114 cell line + TMT, FRAC 8	Q Exactive HF	40 min, DDA, 60к	PXD033355
	QEHF2_09934_VG.raw	4114 cell line + TMT, FRAC 9	Q Exactive HF	40 min, DDA, 60к	PXD033355
	QEHF2_09935_VG.raw	4114 cell line + TMT, FRAC 10	Q Exactive HF	40 min, DDA, 60к	PXD033355
	QEHF3_09410_VG.raw	3821 cell line + TMT	Q Exactive HF	40 min DDA (single shot) 60K	PXD033355
	QEHF3_09411_VG.raw	4114 cell line + TMT	Q Exactive HF	40 min DDA (single shot) 60K	PXD033355
	QEHF3_09412_VG.raw	AN + TMT	Q Exactive HF	40 min DDA (single shot) 60K	PXD033355
	QEHF2_06932_JB.raw	LFQ AN Control, biol.rep 1, tech.rep. 1	Q Exactive HF	DDA 120 min, 120K	PXD022906
	QEHF2_06933_JB.raw	LFQ AN Control, biol.rep 1, tech.rep. 2	Q Exactive HF	DDA 120 min, 120K	PXD022906
	QEHF2_06944_JB.raw	LFQ AN Control, biol.rep 2, tech.rep. 1	Q Exactive HF	DDA 120 min, 120K	PXD022906
	QEHF2_06945_JB.raw	LFQ AN Control, biol.rep 2, tech.rep. 2	Q Exactive HF	DDA 120 min, 120K	PXD022906
	QEHF2_06952_JB.raw	LFQ AN Control, biol.rep 3, tech.rep. 1	Q Exactive HF	DDA 120 min, 120K	PXD022906
	QEHF2_06953_JB.raw	LFQ AN Control, biol.rep 3, tech.rep. 2	Q Exactive HF	DDA 120 min, 120K	PXD022906
	QEHF2_06996_JB.raw	LFQ AN Control, biol.rep 4, tech.rep. 1	Q Exactive HF	DDA 120 min, 120K	PXD022906
	QEHF2_06997_JB.raw	LFQ AN Control, biol.rep 4, tech.rep. 2	Q Exactive HF	DDA 120 min, 120K	PXD022906
	QEHF2_06946_JB.raw	LFQ AN interferon, biol.rep 1, tech.rep. 1	Q Exactive HF	DDA 120 min, 120K	PXD022906
	QEHF2_06947_JB.raw	LFQ AN interferon, biol.rep 1, tech.rep. 2	Q Exactive HF	DDA 120 min, 120K	PXD022906
	QEHF2_06954_JB.raw	LFQ AN interferon, biol.rep 2, tech.rep. 1	Q Exactive HF	DDA 120 min, 120K	PXD022906
	QEHF2_06955_JB.raw	LFQ AN interferon, biol.rep 2, tech.rep. 2	Q Exactive HF	DDA 120 min, 120K	PXD022906
	QEHF2_06974_JB.raw	LFQ AN interferon, biol.rep 3, tech.rep. 1	Q Exactive HF	DDA 120 min, 120K	PXD022906
	QEHF2_06975_JB.raw	LFQ AN interferon, biol.rep 3, tech.rep. 2	Q Exactive HF	DDA 120 min, 120K	PXD022906
	QEHF2_06982_JB.raw	LFQ AN interferon, biol.rep 4, tech.rep. 1	Q Exactive HF	DDA 120 min, 120K	PXD022906
	QEHF2_06983_JB.raw	LFQ AN interferon, biol.rep 4, tech.rep. 2	Q Exactive HF	DDA 120 min, 120K	PXD022906
	QEHF2_06924_JB.raw	LFQ 3821 Control, biol.rep 1, tech.rep. 1	Q Exactive HF	DDA 120 min, 120K	PXD022906
	QEHF2_06925_JB.raw	LFQ 3821 Control, biol.rep 1, tech.rep. 2	Q Exactive HF	DDA 120 min, 120K	PXD022906
	QEHF2_06940_JB.raw	LFQ 3821 Control, biol.rep 2, tech.rep. 1	Q Exactive HF	DDA 120 min, 120K	PXD022906
	QEHF2_06941_JB.raw	LFQ 3821 Control, biol.rep 2, tech.rep. 2	Q Exactive HF	DDA 120 min, 120K	PXD022906
	QEHF2_06948_JB.raw	LFQ 3821 Control, biol.rep 3, tech.rep. 1	Q Exactive HF	DDA 120 min, 120K	PXD022906
	QEHF2_06949_JB.raw	LFQ 3821 Control, biol.rep 3, tech.rep. 2	Q Exactive HF	DDA 120 min, 120K	PXD022906
	QEHF2_06998_JB.raw	LFQ 3821 Control, biol.rep 4, tech.rep. 1	Q Exactive HF	DDA 120 min, 120K	PXD022906
	QEHF2_06999_JB.raw	LFQ 3821 Control, biol.rep 4, tech.rep. 2	Q Exactive HF	DDA 120 min, 120K	PXD022906
	QEHF2_06928_JB.raw	LFQ 3821 interferon, biol.rep 1, tech.rep. 1	Q Exactive HF	DDA 120 min, 120K	PXD022906
	QEHF2_06929_JB.raw	LFQ 3821 interferon, biol.rep 1, tech.rep. 2	Q Exactive HF	DDA 120 min, 120K	PXD022906
	QEHF2_06942_JB.raw	LFQ 3821 interferon, biol.rep 2, tech.rep. 1	Q Exactive HF	DDA 120 min, 120K	PXD022906
	QEHF2_06943_JB.raw	LFQ 3821 interferon, biol.rep 2, tech.rep. 2	Q Exactive HF	DDA 120 min, 120K	PXD022906
	QEHF2_06968_JB.raw	LFQ 3821 interferon, biol.rep 3, tech.rep. 1	Q Exactive HF	DDA 120 min, 120K	PXD022906
	QEHF2_06969_JB.raw	LFQ 3821 interferon, biol.rep 3, tech.rep. 2	Q Exactive HF	DDA 120 min, 120K	PXD022906
	QEHF2_06986_JB.raw	LFQ 3821 interferon, biol.rep 4, tech.rep. 1	Q Exactive HF	DDA 120 min, 120K	PXD022906
	QEHF2_06987_JB.raw	LFQ 3821 interferon, biol.rep 4, tech.rep. 2	Q Exactive HF	DDA 120 min, 120K	PXD022906
	QEHF2_06934_JB.raw	LFQ 4114 Control, biol.rep 1, tech.rep. 1	Q Exactive HF	DDA 120 min, 120K	PXD022906
	QEHF2_06935_JB.raw	LFQ 4114 Control, biol.rep 1, tech.rep. 2	Q Exactive HF	DDA 120 min, 120K	PXD022906
	QEHF2_06950_JB.raw	LFQ 4114 Control, biol.rep 2, tech.rep. 1	Q Exactive HF	DDA 120 min, 120K	PXD022906
	QEHF2_06951_JB.raw	LFQ 4114 Control, biol.rep 2, tech.rep. 2	Q Exactive HF	DDA 120 min, 120K	PXD022906
	QEHF2_06972_JB.raw	LFQ 4114 Control, biol.rep 3, tech.rep. 1	Q Exactive HF	DDA 120 min, 120K	PXD022906
	QEHF2_06973_JB.raw	LFQ 4114 Control, biol.rep 3, tech.rep. 2	Q Exactive HF	DDA 120 min, 120K	PXD022906
	QEHF2_07001_JB.raw	LFQ 4114 Control, biol.rep 4, tech.rep. 1	Q Exactive HF	DDA 120 min, 120K	PXD022906
	QEHF2_07002_JB.raw	LFQ 4114 Control, biol.rep 4, tech.rep. 2	Q Exactive HF	DDA 120 min, 120K	PXD022906
	QEHF2_06976_JB.raw	LFQ 4114 interferon, biol.rep 1, tech.rep. 1	Q Exactive HF	DDA 120 min, 120K	PXD022906
	QEHF2_06977_JB.raw	LFQ 4114 interferon, biol.rep 1, tech.rep. 2	Q Exactive HF	DDA 120 min, 120K	PXD022906
	QEHF2_06980_JB.raw	LFQ 4114 interferon, biol.rep 2, tech.rep. 1	Q Exactive HF	DDA 120 min, 120K	PXD022906
	QEHF2_06981_JB.raw	LFQ 4114 interferon, biol.rep 2, tech.rep. 2	Q Exactive HF	DDA 120 min, 120K	PXD022906
	QEHF2_06990_JB.raw	LFQ 4114 interferon, biol.rep 3, tech.rep. 1	Q Exactive HF	DDA 120 min, 120K	PXD022906
	QEHF2_06991_JB.raw	LFQ 4114 interferon, biol.rep 3, tech.rep. 2	Q Exactive HF	DDA 120 min, 120K	PXD022906
	QEHF2_06994_JB.raw	LFQ 4114 interferon, biol.rep 4, tech.rep. 1	Q Exactive HF	DDA 120 min, 120K	PXD022906
	QEHF2_06995_JB.raw	LFQ 4114 interferon, biol.rep 4, tech.rep. 2	Q Exactive HF	DDA 120 min, 120K	PXD022906
